# Characterizing the Small Non-Coding RNA Pathways in the Invasive Zebra Mussel (*Dreissena polymorpha*)

**DOI:** 10.64898/2026.07.10.737777

**Authors:** Víctor H. Hernández Elizárraga, Lindsey G. O’Brien, Scott Ballantyne, Daryl M. Gohl

## Abstract

The zebra mussel (*Dreissena polymorpha*) is an invasive species that causes extensive economic and ecological damage. Here, we identify and characterize the key components of the small RNA (sRNA) and RNA interference (RNAi) pathways in zebra mussels. Like other mollusks, zebra mussels have extensive microRNA (miRNA) and Piwi-interacting RNA (piRNA) machinery but lack or have modified canonical factors needed to produce small interfering RNA (siRNA). Specifically, the zebra mussel Dicer sequence displays substitutions in the conserved DEAD box motif that is required for substrate processivity, and this organism also lacks some attendant accessory factors such as R2D2. We sequenced the small RNA found in both isolated somatic tissue (adductor muscle) and whole animals (including germline), and identified both conserved and novel miRNA and diverse piRNA sequences, but few endogenous siRNAs. To determine whether their remaining sRNA machinery could still be co-opted to initiate gene silencing, we injected dsRNA targeting several genes into zebra mussel adductor muscle. The injected *rpn8*-targeting dsRNA reduced *rpn8* mRNA levels and was processed into sRNA that resemble endogenous miRNAs and piRNAs. The levels of both sRNA types correlated with mRNA knockdown, suggesting that they may act together to initiate RNAi as seen elsewhere. dsRNA targeting other genes produced variable results suggesting that particular criteria may be needed to trigger an RNAi response in this assay. Our results characterize endogenous sRNA pathways in zebra mussels, establish that dsRNA can induce RNAi, and lay the groundwork for further optimizations to establish RNAi-based genetic manipulation tools for this damaging invasive species.
