## Supplementary File 3 for "Characterizing the Small Non-Coding RNA Pathways in the Invasive Zebra Mussel (*Dreissena polymorpha*)"

### Sheet: Whole_animal
provisional id	miRDeep2 score	estimated probability that the miRNA candidate is a true positive	rfam alert	total read count	mature read count	loop read count	star read count	significant randfold p-value	miRBase miRNA	example miRBase miRNA with the same seed	UCSC browser	NCBI blastn	consensus mature sequence	consensus star sequence	consensus precursor sequence	precursor coordinate	miRNA number	Total read count
NC_057008.1_Chlamydomonas_reinhardtii_strain_CC-503_cw92_mt+_chromosome_5,_whole_genome_shotgun_sequence_1207	1.3	0.09 ± 0.15		350	350	0	0	no				blast	ggcgguggaaagcgggcc	cccgggccgccaccgccgc	ggcgguggaaagcgggccgcucaggccgcccgggccgccaccgccgc	NC_057008.1_Chlamydomonas_reinhardtii_strain_CC-503_cw92_mt+_chromosome_5,_whole_genome_shotgun_sequence:2596764..2596811:-	1	350
NC_057009.1_Chlamydomonas_reinhardtii_strain_CC-503_cw92_mt+_chromosome_6,_whole_genome_shotgun_sequence_1433	1.3	0.09 ± 0.15		18	18	0	0	no				blast	aagacaucgcuggcaccgug	cggucucgcgaugucucg	aagacaucgcuggcaccguguuggccgccauuugagcgcuuggucaaguggcggccaacacggucucgcgaugucucg	NC_057009.1_Chlamydomonas_reinhardtii_strain_CC-503_cw92_mt+_chromosome_6,_whole_genome_shotgun_sequence:4031401..4031479:-	2	18
NC_057005.1_Chlamydomonas_reinhardtii_strain_CC-503_cw92_mt+_chromosome_2,_whole_genome_shotgun_sequence_704	1.2	0.09 ± 0.15		3118	3118	0	0	no				blast	gccucgcggcggccaccg	gugcugcugcggggucu	gugcugcugcggggucugacggcauuggcaguggcgaggagggccucgcggcggccaccg	NC_057005.1_Chlamydomonas_reinhardtii_strain_CC-503_cw92_mt+_chromosome_2,_whole_genome_shotgun_sequence:8658355..8658415:-	3	3118
NC_057020.1_Chlamydomonas_reinhardtii_strain_CC-503_cw92_mt+_chromosome_17,_whole_genome_shotgun_sequence_3916	1.2	0.09 ± 0.15		388	388	0	0	no				blast	gcccugguggcggcgggc	gcgccgccgaggccgu	gcccugguggcggcgggccgcgccgccgaggccgu	NC_057020.1_Chlamydomonas_reinhardtii_strain_CC-503_cw92_mt+_chromosome_17,_whole_genome_shotgun_sequence:7093108..7093143:-	4	388
NC_057009.1_Chlamydomonas_reinhardtii_strain_CC-503_cw92_mt+_chromosome_6,_whole_genome_shotgun_sequence_1490	1.2	0.09 ± 0.15		15	15	0	0	no				blast	cacggccucgcgccggcg	ccggcagcgccggca	ccggcagcgccggcacagggcagcgcccauauguacuccucggcguaacuacgcaugcccugggcacggccucgcgccggcg	NC_057009.1_Chlamydomonas_reinhardtii_strain_CC-503_cw92_mt+_chromosome_6,_whole_genome_shotgun_sequence:8796997..8797079:-	5	15
NC_057015.1_Chlamydomonas_reinhardtii_strain_CC-503_cw92_mt+_chromosome_12,_whole_genome_shotgun_sequence_2797	1.2	0.09 ± 0.15		30	29	0	1	no				blast	cgcccugguggcggcggccg	ccgccgccacugccgccgccgc	cgcccugguggcggcggccgccgccgccgccgccgccaccgccgccgccgccacugccgccgccgc	NC_057015.1_Chlamydomonas_reinhardtii_strain_CC-503_cw92_mt+_chromosome_12,_whole_genome_shotgun_sequence:6367257..6367323:-	6	30
NC_057012.1_Chlamydomonas_reinhardtii_strain_CC-503_cw92_mt+_chromosome_9,_whole_genome_shotgun_sequence_2009	1.2	0.09 ± 0.15		228	228	0	0	no				blast	gcccugguggcggcgggc	ccgcgcuucagccg	ccgcgcuucagccgcaccuccgacaacauggccgugggcggcggcggcccugguggcggcgggc	NC_057012.1_Chlamydomonas_reinhardtii_strain_CC-503_cw92_mt+_chromosome_9,_whole_genome_shotgun_sequence:2958777..2958841:+	7	228
NC_057015.1_Chlamydomonas_reinhardtii_strain_CC-503_cw92_mt+_chromosome_12,_whole_genome_shotgun_sequence_2843	1.1	0.09 ± 0.15		43	43	0	0	no				blast	uacuacuacuacugcuacu	uagugcuggugcuggugcu	uacuacuacuacugcuacugcuagugcuggugcuggugcu	NC_057015.1_Chlamydomonas_reinhardtii_strain_CC-503_cw92_mt+_chromosome_12,_whole_genome_shotgun_sequence:9217178..9217218:-	8	43
NC_057013.1_Chlamydomonas_reinhardtii_strain_CC-503_cw92_mt+_chromosome_10,_whole_genome_shotgun_sequence_2267	1.1	0.09 ± 0.15		13	13	0	0	no				blast	agugggugguggugcaug	gccgccgccgccaguacc	gccgccgccgccaguaccgccguggaguggguggagugggugguggugcaug	NC_057013.1_Chlamydomonas_reinhardtii_strain_CC-503_cw92_mt+_chromosome_10,_whole_genome_shotgun_sequence:5042911..5042963:+	9	13
NC_057011.1_Chlamydomonas_reinhardtii_strain_CC-503_cw92_mt+_chromosome_8,_whole_genome_shotgun_sequence_1876	1.1	0.09 ± 0.15		39	39	0	0	no				blast	uaguaguaguuguaguagu	ugcugcgggugcugcugcu	ugcugcgggugcugcugcugcugguaguaguaguuguaguagu	NC_057011.1_Chlamydomonas_reinhardtii_strain_CC-503_cw92_mt+_chromosome_8,_whole_genome_shotgun_sequence:1304360..1304403:-	10	39
NC_057019.1_Chlamydomonas_reinhardtii_strain_CC-503_cw92_mt+_chromosome_16,_whole_genome_shotgun_sequence_3681	1	0.09 ± 0.15		1474	1474	0	0	no				blast	ccucacggccgaguccgg	ggucggcggcgcggcc	ccucacggccgaguccggugccaguguggcugcggucggcggcgcggcc	NC_057019.1_Chlamydomonas_reinhardtii_strain_CC-503_cw92_mt+_chromosome_16,_whole_genome_shotgun_sequence:7446761..7446810:-	11	1474
NC_057006.1_Chlamydomonas_reinhardtii_strain_CC-503_cw92_mt+_chromosome_3,_whole_genome_shotgun_sequence_825	1	0.09 ± 0.15		672	672	0	0	no				blast	ccgcuugcggcgggcguc	cgcccaccgcggcggcc	cgcccaccgcggcggccucaggaucaccccacucucgccgcuugcggcgggcguc	NC_057006.1_Chlamydomonas_reinhardtii_strain_CC-503_cw92_mt+_chromosome_3,_whole_genome_shotgun_sequence:8023466..8023521:+	12	672
NC_057009.1_Chlamydomonas_reinhardtii_strain_CC-503_cw92_mt+_chromosome_6,_whole_genome_shotgun_sequence_1435	1	0.09 ± 0.15		18	18	0	0	no				blast	aagacaucgcuggcaccgug	cggugccagccgugggugcc	aagacaucgcuggcaccguguuggccgauauuuagcgcuuggucaaguggcggccacggugccagccgugggugcc	NC_057009.1_Chlamydomonas_reinhardtii_strain_CC-503_cw92_mt+_chromosome_6,_whole_genome_shotgun_sequence:4088621..4088697:-	13	18
NC_057009.1_Chlamydomonas_reinhardtii_strain_CC-503_cw92_mt+_chromosome_6,_whole_genome_shotgun_sequence_1268	0.9	0.01 ± 0.03		918	918	0	0	no				blast	caacagcuugcggcgggcg	ccugccucaacuggcaucugga	caacagcuugcggcgggcgcgcacgcagccagccagggcggccugccucaacuggcaucugga	NC_057009.1_Chlamydomonas_reinhardtii_strain_CC-503_cw92_mt+_chromosome_6,_whole_genome_shotgun_sequence:2483715..2483778:+	14	918
NC_057019.1_Chlamydomonas_reinhardtii_strain_CC-503_cw92_mt+_chromosome_16,_whole_genome_shotgun_sequence_3578	0.9	0.01 ± 0.03		158	158	0	0	no				blast	ggcgggcccgcgcgccggc	cggccgcugcaauaccgcguc	cggccgcugcaauaccgcgucaaccucgggcggaggcgggcccgcgcgccggc	NC_057019.1_Chlamydomonas_reinhardtii_strain_CC-503_cw92_mt+_chromosome_16,_whole_genome_shotgun_sequence:1715379..1715432:-	15	158
NC_057015.1_Chlamydomonas_reinhardtii_strain_CC-503_cw92_mt+_chromosome_12,_whole_genome_shotgun_sequence_2586	0.8	0.01 ± 0.03		15	15	0	0	no				blast	cgcgggcggcccggguuc	gcugggcgcccccgccgcg	cgcgggcggcccggguucgccgccgacugguaccagcugggcgcccccgccgcg	NC_057015.1_Chlamydomonas_reinhardtii_strain_CC-503_cw92_mt+_chromosome_12,_whole_genome_shotgun_sequence:2425719..2425773:+	16	15
NC_057009.1_Chlamydomonas_reinhardtii_strain_CC-503_cw92_mt+_chromosome_6,_whole_genome_shotgun_sequence_1320	0.8	0.01 ± 0.03		24	24	0	0	no				blast	gugcgggcgcgguuugug	cuuggcuguagcugcgcgg	gugcgggcgcgguuugugcggcguguugugaacuugugaugcggagaaggugcgcuuggcuguagcugcgcgg	NC_057009.1_Chlamydomonas_reinhardtii_strain_CC-503_cw92_mt+_chromosome_6,_whole_genome_shotgun_sequence:5923003..5923076:+	17	24
NC_057013.1_Chlamydomonas_reinhardtii_strain_CC-503_cw92_mt+_chromosome_10,_whole_genome_shotgun_sequence_2299	0.8	0.01 ± 0.03		107	107	0	0	no				blast	gugucucgggcggccggc	caggcggaugcgggcgcgg	gugucucgggcggccggcuaccuucgggccgucaggcggaugcgggcgcgg	NC_057013.1_Chlamydomonas_reinhardtii_strain_CC-503_cw92_mt+_chromosome_10,_whole_genome_shotgun_sequence:239182..239233:-	18	107
NC_057019.1_Chlamydomonas_reinhardtii_strain_CC-503_cw92_mt+_chromosome_16,_whole_genome_shotgun_sequence_3545	0.8	0.01 ± 0.03		12	12	0	0	no				blast	cucacggcggcggccggg	ccgccgcgacgccugauga	cucacggcggcggccgggcgggcagagugacagcgcgggcagcagugaccucugcacucacgccgccgcgacgccugauga	NC_057019.1_Chlamydomonas_reinhardtii_strain_CC-503_cw92_mt+_chromosome_16,_whole_genome_shotgun_sequence:235135..235216:-	19	12
NC_057012.1_Chlamydomonas_reinhardtii_strain_CC-503_cw92_mt+_chromosome_9,_whole_genome_shotgun_sequence_2060	0.8	0.01 ± 0.03		20	20	0	0	no				blast	ggaggaagguggagaugac	gguccgaccgaucgccgc	ggaggaagguggagaugacgugcuugcgggacagucgccggcaggguccgaccgaucgccgc	NC_057012.1_Chlamydomonas_reinhardtii_strain_CC-503_cw92_mt+_chromosome_9,_whole_genome_shotgun_sequence:6642472..6642534:+	20	20
NC_057006.1_Chlamydomonas_reinhardtii_strain_CC-503_cw92_mt+_chromosome_3,_whole_genome_shotgun_sequence_783	0.7	0.01 ± 0.03		13	13	0	0	no				blast	uuuuuugggggggggggggg	ccggcgccuguuggaugaag	ccggcgccuguuggaugaagucagguaggagcugucuuuuuuugggggggggggggg	NC_057006.1_Chlamydomonas_reinhardtii_strain_CC-503_cw92_mt+_chromosome_3,_whole_genome_shotgun_sequence:4723693..4723750:+	21	13
NC_057006.1_Chlamydomonas_reinhardtii_strain_CC-503_cw92_mt+_chromosome_3,_whole_genome_shotgun_sequence_916	0.7	0.01 ± 0.03		41	41	0	0	no				blast	cacucacggcggcggccg	uccgccuccagcgagggca	uccgccuccagcgagggcaccacguccgcggccagguccguguccagcacacucacggcggcggccg	NC_057006.1_Chlamydomonas_reinhardtii_strain_CC-503_cw92_mt+_chromosome_3,_whole_genome_shotgun_sequence:4849894..4849961:-	22	41
NC_057011.1_Chlamydomonas_reinhardtii_strain_CC-503_cw92_mt+_chromosome_8,_whole_genome_shotgun_sequence_1941	0.7	0.01 ± 0.03		302	302	0	0	no				blast	gcgggcgggcgggcggaa	ccguccccgcugucccccc	gcgggcgggcgggcggaaggaugaaacacgcauuuccguccccgcugucccccc	NC_057011.1_Chlamydomonas_reinhardtii_strain_CC-503_cw92_mt+_chromosome_8,_whole_genome_shotgun_sequence:4817747..4817801:-	23	302
NC_057013.1_Chlamydomonas_reinhardtii_strain_CC-503_cw92_mt+_chromosome_10,_whole_genome_shotgun_sequence_2262	0.7	0.01 ± 0.03		70	70	0	0	no				blast	guggugguggugguggugguggug	ccacacccacagcucguuguggcga	guggugguggugguggugguggugcugggugcggggcccuuggaccacacccacagcucguuguggcga	NC_057013.1_Chlamydomonas_reinhardtii_strain_CC-503_cw92_mt+_chromosome_10,_whole_genome_shotgun_sequence:4960436..4960505:+	24	70
NC_057005.1_Chlamydomonas_reinhardtii_strain_CC-503_cw92_mt+_chromosome_2,_whole_genome_shotgun_sequence_485	0.6	0.01 ± 0.03		28	28	0	0	no				blast	agggagguccggaggugg	aucuccuggaaccugugugc	aucuccuggaaccugugugcaucgcgcaggaugacagggcgguugucuguaugauggcagggagguccggaggugg	NC_057005.1_Chlamydomonas_reinhardtii_strain_CC-503_cw92_mt+_chromosome_2,_whole_genome_shotgun_sequence:5470964..5471040:+	25	28
NC_057013.1_Chlamydomonas_reinhardtii_strain_CC-503_cw92_mt+_chromosome_10,_whole_genome_shotgun_sequence_2349	0.6	0.01 ± 0.03		17	17	0	0	no				blast	uuacggcuccuucuuaucggc	cgagaguggaaagggucuugggg	uuacggcuccuucuuaucggcacaggguuuccgggcucuggagaaccgagaguggaaagggucuugggg	NC_057013.1_Chlamydomonas_reinhardtii_strain_CC-503_cw92_mt+_chromosome_10,_whole_genome_shotgun_sequence:3399823..3399892:-	26	17
NC_057018.1_Chlamydomonas_reinhardtii_strain_CC-503_cw92_mt+_chromosome_15,_whole_genome_shotgun_sequence_3385	0.5	0.01 ± 0.03		213	213	0	0	no				blast	gucaggauggccgagcgg	gccacccgcgcccaccucgucgu	gccacccgcgcccaccucgucguacguggcgcacugcgccgccgucaggauggccgagcgg	NC_057018.1_Chlamydomonas_reinhardtii_strain_CC-503_cw92_mt+_chromosome_15,_whole_genome_shotgun_sequence:1187238..1187299:+	27	213
NC_057006.1_Chlamydomonas_reinhardtii_strain_CC-503_cw92_mt+_chromosome_3,_whole_genome_shotgun_sequence_955	0.5	0.01 ± 0.03		31	31	0	0	no				blast	ggggagguccggagguag	gccuccagcccaugccgccccaa	ggggagguccggagguaggugccaugcauccagcgugugaacacacacacgagggcgacgccuccagcccaugccgccccaa	NC_057006.1_Chlamydomonas_reinhardtii_strain_CC-503_cw92_mt+_chromosome_3,_whole_genome_shotgun_sequence:7268119..7268201:-	28	31
NC_057019.1_Chlamydomonas_reinhardtii_strain_CC-503_cw92_mt+_chromosome_16,_whole_genome_shotgun_sequence_3569	0.4	0.01 ± 0.03		48	48	0	0	no				blast	ggcaggcggggccgcgcgu	gcgcugguugcggcgauug	ggcaggcggggccgcgcguguaugcgcugguugcggcgauug	NC_057019.1_Chlamydomonas_reinhardtii_strain_CC-503_cw92_mt+_chromosome_16,_whole_genome_shotgun_sequence:1317865..1317907:-	29	48
NC_057009.1_Chlamydomonas_reinhardtii_strain_CC-503_cw92_mt+_chromosome_6,_whole_genome_shotgun_sequence_1306	0.4	0.01 ± 0.03		87	87	0	0	no				blast	ggaguuugacuggggcgg	ucuucaucgagcccaa	ggaguuugacuggggcggcacccgcaucuacgugaccaccgcggugguggagaaccugcgcguguucuucaucgagcccaa	NC_057009.1_Chlamydomonas_reinhardtii_strain_CC-503_cw92_mt+_chromosome_6,_whole_genome_shotgun_sequence:5220885..5220966:+	30	87
NC_057006.1_Chlamydomonas_reinhardtii_strain_CC-503_cw92_mt+_chromosome_3,_whole_genome_shotgun_sequence_889	0.4	0.01 ± 0.03		109	109	0	0	no				blast	caguacgagaggaaccgc	ggcacacguacggc	ggcacacguacggcaacaguacgagaggaaccgc	NC_057006.1_Chlamydomonas_reinhardtii_strain_CC-503_cw92_mt+_chromosome_3,_whole_genome_shotgun_sequence:3211769..3211803:-	31	109
NC_057009.1_Chlamydomonas_reinhardtii_strain_CC-503_cw92_mt+_chromosome_6,_whole_genome_shotgun_sequence_1429	0.4	0.01 ± 0.03		11	11	0	0	no				blast	cgggcgggcuggcgggcggg	ugcccucgguucguuuggg	cgggcgggcuggcgggcgggugccgagugcgggcgggagagacagccggcauagccuuacgugcccucgguucguuuggg	NC_057009.1_Chlamydomonas_reinhardtii_strain_CC-503_cw92_mt+_chromosome_6,_whole_genome_shotgun_sequence:3723172..3723252:-	32	11
NC_057010.1_Chlamydomonas_reinhardtii_strain_CC-503_cw92_mt+_chromosome_7,_whole_genome_shotgun_sequence_1500	0.3	0.01 ± 0.03		23	23	0	0	no				blast	cgcugcgguguuguaggucg	uccauggacaucgcgcgcggc	cgcugcgguguuguaggucgaguuuuccauggacaucgcgcgcggc	NC_057010.1_Chlamydomonas_reinhardtii_strain_CC-503_cw92_mt+_chromosome_7,_whole_genome_shotgun_sequence:1088037..1088083:+	33	23
NC_057017.1_Chlamydomonas_reinhardtii_strain_CC-503_cw92_mt+_chromosome_14,_whole_genome_shotgun_sequence_3056	0.2	0.01 ± 0.03		51	51	0	0	no				blast	gucugucugucugucugu	gugguagcgggggagcag	gucugucugucugucugucuguuugucugucugcugccugcaggccgcgcuggucgccgaccuccaagccgacgugguagcgggggagcag	NC_057017.1_Chlamydomonas_reinhardtii_strain_CC-503_cw92_mt+_chromosome_14,_whole_genome_shotgun_sequence:2905795..2905886:+	34	51
NC_057009.1_Chlamydomonas_reinhardtii_strain_CC-503_cw92_mt+_chromosome_6,_whole_genome_shotgun_sequence_1305	0.2	0.01 ± 0.03		87	87	0	0	no				blast	ggaguuugacuggggcgg	gcaaggccagcucaaguacgag	gcaaggccagcucaaguacgagacggaguuugacuggggcgg	NC_057009.1_Chlamydomonas_reinhardtii_strain_CC-503_cw92_mt+_chromosome_6,_whole_genome_shotgun_sequence:5220861..5220903:+	35	87
NC_057018.1_Chlamydomonas_reinhardtii_strain_CC-503_cw92_mt+_chromosome_15,_whole_genome_shotgun_sequence_3378	0.1	0.01 ± 0.03		10	10	0	0	no				blast	ccgcccugguggcggcggac	acgaggccgacaaggugcgug	ccgcccugguggcggcggaccuagacgaggacgaggccgacaaggugcgug	NC_057018.1_Chlamydomonas_reinhardtii_strain_CC-503_cw92_mt+_chromosome_15,_whole_genome_shotgun_sequence:301011..301062:+	36	10
NC_057014.1_Chlamydomonas_reinhardtii_strain_CC-503_cw92_mt+_chromosome_11,_whole_genome_shotgun_sequence_2523	0	0.01 ± 0.03		12	12	0	0	no				blast	agggccgggccggucggu	cggcagcucggcuuacc	agggccgggccggucggugcccaugcuuccucgcgcgcagcacggcagcucggcuuacc	NC_057014.1_Chlamydomonas_reinhardtii_strain_CC-503_cw92_mt+_chromosome_11,_whole_genome_shotgun_sequence:3104589..3104648:-	37	12
NC_057014.1_Chlamydomonas_reinhardtii_strain_CC-503_cw92_mt+_chromosome_11,_whole_genome_shotgun_sequence_2487	-3	0.01 ± 0.03	TRUE	2	2	0	0	no	cre-MIR1147_MI0006208			blast	uagugccagcgcgcucucggc	cgagaacgcgcuggcacuaau	uagugccagcgcgcucucggccaagucuggcagaagcggaggagccgccgcugccagacuuggccgagaacgcgcuggcacuaau	NC_057014.1_Chlamydomonas_reinhardtii_strain_CC-503_cw92_mt+_chromosome_11,_whole_genome_shotgun_sequence:1448185..1448270:-	38	2

### Sheet: Adductor_muslce
provisional id	miRDeep2 score	estimated probability that the miRNA candidate is a true positive	rfam alert	total read count	mature read count	loop read count	star read count	significant randfold p-value	miRBase miRNA	example miRBase miRNA with the same seed	UCSC browser	NCBI blastn	consensus mature sequence	consensus star sequence	consensus precursor sequence	precursor coordinate	miRNA number	Total read count
NC_057008.1_Chlamydomonas_reinhardtii_strain_CC-503_cw92_mt+_chromosome_5,_whole_genome_shotgun_sequence_681	1.3	0.06 ± 0.12		106	106	0	0	no				blast	ggcgguggaaagcgggcc	cccgggccgccaccgccgc	ggcgguggaaagcgggccgcucaggccgcccgggccgccaccgccgc	NC_057008.1_Chlamydomonas_reinhardtii_strain_CC-503_cw92_mt+_chromosome_5,_whole_genome_shotgun_sequence:2596764..2596811:-	1	106
NC_057020.1_Chlamydomonas_reinhardtii_strain_CC-503_cw92_mt+_chromosome_17,_whole_genome_shotgun_sequence_2170	1.2	0.06 ± 0.12		110	110	0	0	no				blast	gcccugguggcggcgggc	gcgccgccgaggccgu	gcccugguggcggcgggccgcgccgccgaggccgu	NC_057020.1_Chlamydomonas_reinhardtii_strain_CC-503_cw92_mt+_chromosome_17,_whole_genome_shotgun_sequence:7093108..7093143:-	2	110
NC_057012.1_Chlamydomonas_reinhardtii_strain_CC-503_cw92_mt+_chromosome_9,_whole_genome_shotgun_sequence_1195	1.2	0.06 ± 0.12		52	52	0	0	no				blast	gcccugguggcggcgggc	ccgcgcuucagccg	ccgcgcuucagccgcaccuccgacaacauggccgugggcggcggcggcccugguggcggcgggc	NC_057012.1_Chlamydomonas_reinhardtii_strain_CC-503_cw92_mt+_chromosome_9,_whole_genome_shotgun_sequence:2958777..2958841:+	3	52
NC_057019.1_Chlamydomonas_reinhardtii_strain_CC-503_cw92_mt+_chromosome_16,_whole_genome_shotgun_sequence_2069	1.1	0.06 ± 0.12		424	424	0	0	no				blast	ccucacggccgaguccgg	ggucggcggcgcggcc	ccucacggccgaguccggugccaguguggcugcggucggcggcgcggcc	NC_057019.1_Chlamydomonas_reinhardtii_strain_CC-503_cw92_mt+_chromosome_16,_whole_genome_shotgun_sequence:7446761..7446810:-	4	424
NC_057006.1_Chlamydomonas_reinhardtii_strain_CC-503_cw92_mt+_chromosome_3,_whole_genome_shotgun_sequence_489	1	0.06 ± 0.12		136	136	0	0	no				blast	ccgcuugcggcgggcguc	cgcccaccgcggcggcc	cgcccaccgcggcggccucaggaucaccccacucucgccgcuugcggcgggcguc	NC_057006.1_Chlamydomonas_reinhardtii_strain_CC-503_cw92_mt+_chromosome_3,_whole_genome_shotgun_sequence:8023466..8023521:+	5	136
NC_057013.1_Chlamydomonas_reinhardtii_strain_CC-503_cw92_mt+_chromosome_10,_whole_genome_shotgun_sequence_1281	1	0.06 ± 0.12		12	12	0	0	no				blast	auggauggaucgauggauggaugg	guccuggcgguggguccauaacucc	guccuggcgguggguccauaacuccuauggauggauggaucgauggauggaugg	NC_057013.1_Chlamydomonas_reinhardtii_strain_CC-503_cw92_mt+_chromosome_10,_whole_genome_shotgun_sequence:1914877..1914931:+	6	12
NC_057013.1_Chlamydomonas_reinhardtii_strain_CC-503_cw92_mt+_chromosome_10,_whole_genome_shotgun_sequence_1311	0.8	0.01 ± 0.03		47	47	0	0	no				blast	gugucucgggcggccggc	caggcggaugcgggcgcgg	gugucucgggcggccggcuaccuucgggccgucaggcggaugcgggcgcgg	NC_057013.1_Chlamydomonas_reinhardtii_strain_CC-503_cw92_mt+_chromosome_10,_whole_genome_shotgun_sequence:239182..239233:-	7	47
NC_057009.1_Chlamydomonas_reinhardtii_strain_CC-503_cw92_mt+_chromosome_6,_whole_genome_shotgun_sequence_799	0.8	0.01 ± 0.03		45	45	0	0	no				blast	gagcagcgugcgucuugccug	ggcggaugguguguuggccuuccug	gagcagcgugcgucuugccugcgcgggcgcgggcggaugguguguuggccuuccug	NC_057009.1_Chlamydomonas_reinhardtii_strain_CC-503_cw92_mt+_chromosome_6,_whole_genome_shotgun_sequence:2760702..2760758:-	8	45
NC_057016.1_Chlamydomonas_reinhardtii_strain_CC-503_cw92_mt+_chromosome_13,_whole_genome_shotgun_sequence_1563	0.7	0.01 ± 0.03		15	15	0	0	no				blast	gggaggaagguggggaug	ggcuggaagcccuccugg	ggcuggaagcccuccuggaggcgggaggaagguggggaug	NC_057016.1_Chlamydomonas_reinhardtii_strain_CC-503_cw92_mt+_chromosome_13,_whole_genome_shotgun_sequence:1057640..1057680:+	9	15
NC_057011.1_Chlamydomonas_reinhardtii_strain_CC-503_cw92_mt+_chromosome_8,_whole_genome_shotgun_sequence_1135	0.7	0.01 ± 0.03		235	235	0	0	no				blast	gcgggcgggcgggcggaa	ccguccccgcugucccccc	gcgggcgggcgggcggaaggaugaaacacgcauuuccguccccgcugucccccc	NC_057011.1_Chlamydomonas_reinhardtii_strain_CC-503_cw92_mt+_chromosome_8,_whole_genome_shotgun_sequence:4817747..4817801:-	10	235
NC_057006.1_Chlamydomonas_reinhardtii_strain_CC-503_cw92_mt+_chromosome_3,_whole_genome_shotgun_sequence_546	0.7	0.01 ± 0.03		23	23	0	0	no				blast	cacucacggcggcggccggg	uccgccuccagcgagggca	uccgccuccagcgagggcaccacguccgcggccagguccguguccagcacacucacggcggcggccggg	NC_057006.1_Chlamydomonas_reinhardtii_strain_CC-503_cw92_mt+_chromosome_3,_whole_genome_shotgun_sequence:4849892..4849961:-	11	23
NC_057018.1_Chlamydomonas_reinhardtii_strain_CC-503_cw92_mt+_chromosome_15,_whole_genome_shotgun_sequence_1899	0.5	0.01 ± 0.03		140	140	0	0	no				blast	gucaggauggccgagcgg	gccacccgcgcccaccucgucgu	gccacccgcgcccaccucgucguacguggcgcacugcgccgccgucaggauggccgagcgg	NC_057018.1_Chlamydomonas_reinhardtii_strain_CC-503_cw92_mt+_chromosome_15,_whole_genome_shotgun_sequence:1187238..1187299:+	12	140
NC_057019.1_Chlamydomonas_reinhardtii_strain_CC-503_cw92_mt+_chromosome_16,_whole_genome_shotgun_sequence_2015	0.4	0.01 ± 0.03		13	13	0	0	no				blast	ggcaggcggggccgcgcgu	gcgcugguugcggcgauug	ggcaggcggggccgcgcguguaugcgcugguugcggcgauug	NC_057019.1_Chlamydomonas_reinhardtii_strain_CC-503_cw92_mt+_chromosome_16,_whole_genome_shotgun_sequence:1317865..1317907:-	13	13
NC_057015.1_Chlamydomonas_reinhardtii_strain_CC-503_cw92_mt+_chromosome_12,_whole_genome_shotgun_sequence_1467	0.4	0.01 ± 0.03		19	19	0	0	no				blast	cugcaccgccgccuccggg	uggcgacgacgaugcuggcu	uggcgacgacgaugcuggcuugaaccgucccuccuguugcuguuccugcaccgccgccuccggg	NC_057015.1_Chlamydomonas_reinhardtii_strain_CC-503_cw92_mt+_chromosome_12,_whole_genome_shotgun_sequence:6074042..6074106:+	14	19
NC_057013.1_Chlamydomonas_reinhardtii_strain_CC-503_cw92_mt+_chromosome_10,_whole_genome_shotgun_sequence_1331	0.4	0.01 ± 0.03		10	10	0	0	no				blast	cgucggcgucggcgucugc	acccgccgcccgacccc	cgucggcgucggcgucugcuccccuguggcggcccagccgcaccugggugcacccgccgcccgacccc	NC_057013.1_Chlamydomonas_reinhardtii_strain_CC-503_cw92_mt+_chromosome_10,_whole_genome_shotgun_sequence:4159346..4159414:-	15	10
NC_057006.1_Chlamydomonas_reinhardtii_strain_CC-503_cw92_mt+_chromosome_3,_whole_genome_shotgun_sequence_529	0.4	0.01 ± 0.03		40	40	0	0	no				blast	caguacgagaggaaccgc	ggcacacguacggc	ggcacacguacggcaacaguacgagaggaaccgc	NC_057006.1_Chlamydomonas_reinhardtii_strain_CC-503_cw92_mt+_chromosome_3,_whole_genome_shotgun_sequence:3211769..3211803:-	16	40
NC_057010.1_Chlamydomonas_reinhardtii_strain_CC-503_cw92_mt+_chromosome_7,_whole_genome_shotgun_sequence_876	0.3	0.01 ± 0.03		24	24	0	0	no				blast	gcugcgguguuguaggucg	uccauggacaucgcgcgcgg	gcugcgguguuguaggucgaguuuuccauggacaucgcgcgcgg	NC_057010.1_Chlamydomonas_reinhardtii_strain_CC-503_cw92_mt+_chromosome_7,_whole_genome_shotgun_sequence:1088038..1088082:+	17	24
NC_057013.1_Chlamydomonas_reinhardtii_strain_CC-503_cw92_mt+_chromosome_10,_whole_genome_shotgun_sequence_1332	0.1	0.01 ± 0.03		10	10	0	0	no				blast	cgucggcgucggcgucugc	ggaccgccugccgaugau	ggaccgccugccgaugauuacgaggcacagcggcugcgcucugcggcgucggcgucggcgucugc	NC_057013.1_Chlamydomonas_reinhardtii_strain_CC-503_cw92_mt+_chromosome_10,_whole_genome_shotgun_sequence:4159395..4159460:-	18	10
NC_057014.1_Chlamydomonas_reinhardtii_strain_CC-503_cw92_mt+_chromosome_11,_whole_genome_shotgun_sequence_1403	-3	0.03 ± 0.06	TRUE	2	2	0	0	no	cre-MIR1147_MI0006208			blast	uagugccagcgcgcucucggc	cgagaacgcgcuggcacuaau	uagugccagcgcgcucucggccaagucuggcagaagcggaggagccgccgcugccagacuuggccgagaacgcgcuggcacuaau	NC_057014.1_Chlamydomonas_reinhardtii_strain_CC-503_cw92_mt+_chromosome_11,_whole_genome_shotgun_sequence:1448185..1448270:-	19	2
